# Neonatal diethylstilbestrol exposure disrupts uterine epithelial apical-basal polarity and partial EMT state

**DOI:** 10.64898/2026.01.29.702663

**Authors:** Rachel E. Bainbridge, Wendy N. Jefferson, Tianyuan Wang, Sara A. Grimm, Carmen J. Williams

## Abstract

The developing female reproductive tract is highly sensitive to external hormonal stimulation, which can result in infertility and gynecologic diseases. To determine the underlying mechanisms, we used a mouse model to test the immediate, cell type-specific effects of neonatal exposure to the estrogenic chemical, diethylstilbestrol (DES), on the developing uterus. We found that control uterine epithelium is in a partial epithelial-mesenchymal transition state that is lost following DES exposure. This is accompanied by evidence of premature differentiation including altered apical-basal cell polarity and absence of the *Lgr5*+ epithelial stem cell population required for uterine gland formation. Cell-cell communication between epithelial and mesenchymal cells is restructured, and Wnt signaling is persistently reduced. The DES-exposed uterine mesenchyme has early signs of fibrosis through increased deposition of extracellular matrix collagen.Mechanistically, DES exposure causes cell type-specific changes in chromatin accessibility and gene expression, most prominently in epithelial cells. These changes can be explained in part by cell-specific alterations in chromatin looping at enhancer regions in concert with alterations in ERα binding. These findings suggest that reprogramming cell type-specific differentiation trajectories and extracellular matrix characteristics underlie the long-term phenotypic effects of developmental exposure to estrogenic endocrine disrupting chemicals. These changes lead to functional impairment of adult tissues and increased cancer risk.

**Significance Statement:** Uterine development is strongly impacted by brief exposure to estrogenic endocrine disruptors, but it is unclear why development is such a sensitive time point. This study employed multiomic analysis to identify cell type-specific uterine developmental trajectories in neonatal mice exposed to the estrogenic chemical, diethylstilbestrol, and compared these to controls. Control epithelium was under the influence of carefully orchestrated Wnt/β-catenin signaling and was in a partial epithelial-to-mesenchymal transition state. DES exposure repressed Wnt/β-catenin signaling and drove the epithelium toward full differentiation, resulting in the loss of both epithelial stem cells and normal apical-basal polarity. These changes provide an explanation for how endocrine disruptors can divert intrinsically programmed developmental trajectories to alter adult organ function.
