## Supplementary material for "Neonatal diethylstilbestrol exposure disrupts uterine epithelial apical-basal polarity and partial EMT state": Dataset S7

Control Ligand	Control Receptor	Control Annotation		DES Ligand	DES Receptor	DES Annotation
Slit2	Robo1	Migration, Apoptosis		Slit3	Robo2	Migration, Apoptosis
Slit2	Robo2	Migration, Apoptosis		Dscam	Dcc	Migration, Apoptosis
Slit2	App	Migration, Apoptosis		Sema3c	Nrp1_Plxna2	Migration, Apoptosis
Slit2	Dcc	Migration, Apoptosis		Sema3c	Nrp1_Plxna4	Migration, Apoptosis
Slit3	Robo1	Migration, Apoptosis		Sema3c	Nrp2_Plxna4	Migration, Apoptosis
Slit3	Robo2	Migration, Apoptosis		Sema3c	Nrp1_Nrp2_Plxnd1	Migration, Apoptosis
Ntn4	Dcc	Migration, Apoptosis		Sema3d	Nrp1_Plxna4	Migration, Apoptosis
App	Dcc	Migration, Apoptosis		Sema3e	Nrp1	Migration, Apoptosis
Ntn1	Dcc	Migration, Apoptosis		Sema3f	Nrp1	Migration, Apoptosis
Ntn1	Unc5c	Migration, Apoptosis		Sema4a	Nrp1_Plxna4	Migration, Apoptosis
Gpc3	Unc5c	Migration, Apoptosis		Sema5a	Met	Migration, Apoptosis
Sema3a	Nrp1_Plxna2	Migration, Apoptosis		Sema6a	Plxna4	Migration, Apoptosis
Sema3c	Nrp1_Plxna2	Migration, Apoptosis		Anxa1	Grm7	Apoptosis
Sema3c	Nrp1_Plxna4	Migration, Apoptosis		Igf1	Itga6_Itgb4	Migration
Sema3c	Nrp2_Plxna2	Migration, Apoptosis		Ncam1	Fgfr2	Migration
Sema3c	Nrp1_Nrp2_Plxnd1	Migration, Apoptosis		Fgf2	Nrp1	Growth Factor Signaling
Sema3d	Nrp1_Plxna2	Migration, Apoptosis		Fgf7	Nrp1	Growth Factor Signaling
Sema3d	Nrp1_Plxna4	Migration, Apoptosis		Fgf12	Fgfr2	Growth Factor Signaling
Sema3d	Nrp2_Plxna2	Migration, Apoptosis		Tgfb2	Tgfbr3	Growth Factor Signaling
Sema3e	Nrp1	Migration, Apoptosis		Alcam	Nrp1	Growth Factor Signaling
Sema5a	Met	Migration, Apoptosis		Hgf	Nrp1	Growth Factor Signaling
Efna5	Epha7	Migration, Apoptosis		Adam10	Epha3	Growth Factor Signaling
Efnb2	Epha3	Migration, Apoptosis		Wnt5a	Ror1	Wnt Signaling
Efnb2	Epha4	Migration, Apoptosis		Dkk2	Lrp6	Wnt Signaling
Anxa1	Grm7	Apoptosis		Angptl4	Cdh11	Cell adhesion
Ncam1	Fgfr2	Migration		Col1a1	Ddr2	Cell adhesion
Fgf9	Fgfr2	Growth Factor Signaling		Col3a1	Ddr2	Cell adhesion
Fgf12	Fgfr2	Growth Factor Signaling		Col6a1	Itga6	Cell adhesion
Pdgfc	Pdgfra	Growth Factor Signaling		Col1a2	Itga9_Itgb1	Cell adhesion
Gpc3	Lrp1	Growth Factor Signaling		Col5a2	Itga1_Itgb1	Cell adhesion
Adam12	Sdc4	Growth Factor Signaling		Lama2	Itga9_Itgb1	Cell adhesion
Rspo3	Znrf3	Wnt Signaling		Lama5	Itga9_Itgb1	Cell adhesion
Rspo3	Lgr5	Wnt Signaling		Lama2	Itga6_Itgb4	Cell adhesion
Rspo3	Rnf43	Wnt Signaling		Lama2	Itga6_Itgb4	Cell adhesion
Col1a1	Ddr2	Cell adhesion		Fbn1	Itgb6	Cell adhesion
Col3a1	Ddr2	Cell adhesion		Adam12	Itga9	Cell adhesion
Col5a2	Itga1_Itgb1	Cell adhesion		Fn1	Itga9	Cell adhesion
Fn1	Itga8_Itgb1	Cell adhesion		Tgm2	Itga9	Cell adhesion
Adam12	Itgb1	Cell adhesion		Ltf	Lrp1	Cell adhesion
Adam12	Itga9	Cell adhesion		C3	Lrp1	Chemokine/Inflammation
Lama2	Itga1_Itgb1	Cell adhesion		C3	Nrp1	Chemokine/Inflammation
Lama2	Itga9_Itgb1	Cell adhesion		C3	Grm7	Chemokine/Inflammation
Cntn3	Ptprg	Cell adhesion		Cxcl12	Grm7	Chemokine/Inflammation
Dcn	Erbb4	Cell adhesion		Ccl28	Grm7	Chemokine/Inflammation
App	Grm7			Ntrk3	Ptprs	Chemokine/Inflammation
Fn1	Dpp4			App	Grm7
Shank2	Cftr			Ltf	Igdcc4
Ncam1	Cacna1c			Rims1	Cacna1c
Rims1	Cacna1c			Ncam1	Cacna1c
