## Supplementary material for "Neonatal diethylstilbestrol exposure disrupts uterine epithelial apical-basal polarity and partial EMT state": Dataset S16

### Sheet: HiCseq-summary
		Summary of HiCseq MES1466
Process		Truncating and Mapping	Filtering		De-duplication	In "hicup.bam"	Long range interactions
SampleName	Total raw P.E. reads	Paired alignments	Valid Pairs	Valid Pairs (%)	Duplication (%)	Unique Di-Tags	Cis-far (> 10Kbp)	Cis-far (> 10Kbp) (%)
d5co	15865390	9630178	6941042	0.721	0.0025	6923559	4463092	0.644624
d5DES	11209021	6743667	5124833	0.76	0.0012	5118485	3292313	0.64322
		Summary of HiCseq NOVA0067
Process		Truncating and Mapping	Filtering		De-duplication	In "hicup.bam"	Long range interactions		Total loops	diff Loops
SampleName	Total raw P.E. reads	Paired alignments	Valid Pairs	Valid Pairs (%)	Duplication (%)	Unique Di-Tags	Cis-far (> 10Kbp)	Cis-far (> 10Kbp) (%)
d5co	1119794414	698149140	506772720	0.726	0.1778	416674916	267766894	0.642628	17584	402
d5DES	1009130708	621113833	475503708	0.766	0.1238	416614612	266947506	0.640754	15220	267
		Sample	D5_Co	D5_DES	Method
		Total raw reads	1119794414	1009130708	HiCUP
	Truncating and Mapping	Uniquely aligned pairs	698149140	621113833	HiCUP
	Filtering	Valid pairs	506772720	475503708	HiCUP
	De-duplication	Duplication rate (%)	0.1778	0.1238	HiCUP
	In "hicup.bam"	Unique Di-Tags	416674916	416614612	HiCUP
	Long range interactions	Cis-far (> 10Kbp)	267766894	266947506	HiCUP
		Total merged loops	17584	15220	Juicer (hiccupsdiff)
		Differential loops Co vs. DES	402	267	Juicer (hiccups)
